# Multidimensional trophic niche revealed by complementary approaches: gut content, digestive enzymes, fatty acids and stable isotopes in soil fauna

**DOI:** 10.1101/2020.05.15.098228

**Authors:** Anton M. Potapov, Melanie M. Pollierer, Sandrine Salmon, Vladimír Šustr, Ting-Wen Chen

## Abstract

1. The trophic niche of an organism is tightly related to its role in the ecosystem and to interactions with other species. Thousands of species of soil animals feed on detritus and co-exist with apparently low specialisation in food resource use. Trophic niche differentiation may explain species coexistence in such a cryptic environment. However, most of the existing studies provide only few and isolated evidence on food resources, thus simplifying the multidimensional nature of the trophic niches available in soil.
2. Focusing on one of the most diverse soil taxa – springtails (Collembola) – we aimed to reveal the additional value of information provided by four complementary methods: visual gut content-, digestive enzyme-, fatty acid- and stable isotope analyses, and to demonstrate the multidimensional nature of trophic niches.
3. From 40 studies, we compiled fifteen key trophic niche parameters for 125 species, each analysed with at least one method. Focusing on interspecific variability, we explored correlations of trophic niche parameters and described variation of these parameters in different Collembola species, taxonomic groups and life forms.
4. Correlation between trophic niche parameters of different methods was weak in 45 out of 64 pairwise comparisons, reflecting the complementarity of the multidimensional trophic niche approach. Gut content and fatty acids provided comparable information on fungivory and plant feeding in Collembola. Information provided by digestive enzymes differed from that gained by the other methods, suggesting its high additional value. Stable isotopes were mainly related to plant versus microbial feeding. Many parameters were affected by taxonomic affiliation but not life form. Furthermore, we showed evidence of bacterial feeding, which may be more common in Collembola than usually assumed.
5. Different methods reveal different feeding dimensions, together drawing a comprehensive picture of the trophic niche in taxa with diverse feeding habits. Food web studies will benefit from simultaneously applying several joint approaches, allowing to trace trophic complexity. Future studies on the multidimensional trophic niche may improve understanding of food-web functioning and help to explain species coexistence in cryptic environments such as soil.
