## Supplementary material for "Multidimensional trophic niche revealed by complementary approaches: gut content, digestive enzymes, fatty acids and stable isotopes in soil fauna": Table S1

SampleId	Method	DataType	Reference	SpeciesOriginal	TaxonGbif	Site	Ecosystem	EcosystemDetails	Plant_proportion	Fungi_proportion	Amorphous_proportion	gbifID	matchType	confidence	status	rank	kingdomGbif	phylumGbif	classGbif	orderGbif	familyGbif	genusGbif	speciesGbif
1	Visual gut content analysis	mean	Anderson and Healey 1972	Orchesella flavescens	Orchesella flavescens (Bourlet, 1839)	Blean Woods National	forest		81.8	9.1	10	4539661	EXACT	100	ACCEPTED	SPECIES	Animalia	Arthropoda	Entognatha	Collembola	Entomobryidae	Orchesella	Orchesella flavescens
2	Visual gut content analysis	mean	Anderson and Healey 1972	Tomocerus minor	Tomocerus minor (Lubbock, 1862)	Blean Woods National	forest		55.5	35.5	10	2121891	EXACT	100	ACCEPTED	SPECIES	Animalia	Arthropoda	Entognatha	Collembola	Tomoceridae	Tomocerus	Tomocerus minor
3	Visual gut content analysis	mean	Anderson and Healey 1972	Tomocerus longicornis	Tomocerus longicornis (M√ºller, 1776)	Blean Woods National	forest		49.1	41.8	10	8489632	EXACT	99	SYNONYM	SPECIES	Animalia	Arthropoda	Entognatha	Collembola	Tomoceridae	Pogonognathellus	Pogonognathellus longicornis
5	Visual gut content analysis	mean	Addison and Parkinson 1978	Hypogastrura Tullbergi	Hypogastrura tullbergi (Sch√§ffer, 1900)	A	forest		71.3	11.7		2121532	EDITED		ACCEPTED	SPECIES	Animalia	Arthropoda	Entognatha	Collembola	Hypogastruridae	Hypogastrura	Hypogastrura tullbergi
6	Visual gut content analysis	mean	Addison and Parkinson 1978	Hypogastrura Tullbergi	Hypogastrura tullbergi (Sch√§ffer, 1900)	A	forest		86.8	8.2		2121532	EDITED		ACCEPTED	SPECIES	Animalia	Arthropoda	Entognatha	Collembola	Hypogastruridae	Hypogastrura	Hypogastrura tullbergi
7	Visual gut content analysis	mean	Addison and Parkinson 1978	Folsomia regularis	Folsomia regularis Hammer, 1953	A	forest		83.4	4		2120378	EXACT	100	ACCEPTED	SPECIES	Animalia	Arthropoda	Entognatha	Collembola	Isotomidae	Folsomia	Folsomia regularis
8	Visual gut content analysis	mean	Addison et al. 2003	Megalothorax minimus	Megalothorax minimus Willem, 1900	Canada	forest		53.1	5.3	26.2	2122151	EXACT	100	ACCEPTED	SPECIES	Animalia	Arthropoda	Entognatha	Collembola	Neelidae	Megalothorax	Megalothorax minimus
9	Visual gut content analysis	mean	Addison et al. 2003	Mesaphorura yosii	Mesaphorura yosii (Rusek, 1967)	Canada	forest		15.2	63.6	17.9	4538468	EXACT	99	SYNONYM	SPECIES	Animalia	Arthropoda	Entognatha	Collembola	Tullbergiidae	Tullbergia	Tullbergia yosii
10	Visual gut content analysis	mean	Addison et al. 2003	Parisotoma notabilis	Parisotoma notabilis (Sch√§ffer, 1896)	Canada	forest		21	61.1	10	2120418	EXACT	99	SYNONYM	SPECIES	Animalia	Arthropoda	Entognatha	Collembola	Isotomidae	Isotoma	Isotoma notabilis
11	Visual gut content analysis	mean	Addison et al. 2003	Willemis denisi	Willemia denisi Mills, 1932	Canada	forest		1.7	97.6	0	2121823	FUZZY	88	ACCEPTED	SPECIES	Animalia	Arthropoda	Entognatha	Collembola	Hypogastruridae	Willemia	Willemia denisi
12	Visual gut content analysis	mean	Addison et al. 2003	Willemia intermedia	Willemia intermedia Mills, 1934	Canada	forest		0	91.9	8.1	2121812	EXACT	99	ACCEPTED	SPECIES	Animalia	Arthropoda	Entognatha	Collembola	Hypogastruridae	Willemia	Willemia intermedia
13	Visual gut content analysis	mean	Addison et al. 2003	Heteraphorura sp. Subtenuis	Heteraphorura subtenuis Folsom, 1917	Canada	forest		10.3	81.9	3.9	9924472	EDITED		ACCEPTED	SPECIES	Animalia	Arthropoda	Entognatha	Collembola	Onychiuridae	Heteraphorura	Heteraphorura subtenuis
14	Visual gut content analysis	mean	Addison et al. 2003	Hymenaphorura cocklei	Hymenaphorura Bagnall, 1948	Canada	forest		20	74	0	8869087	EDITED		ACCEPTED	GENUS	Animalia	Arthropoda	Entognatha	Collembola	Onychiuridae	Hymenaphorura
15	Visual gut content analysis	mean	Addison et al. 2003	Desoria uniens	Desoria uniens Christiansen & Bellinger, 1980	Canada	forest		0	93.3	3.3	8113706	EXACT	100	ACCEPTED	SPECIES	Animalia	Arthropoda	Entognatha	Collembola	Isotomidae	Desoria	Desoria uniens
16	Visual gut content analysis	mean	Addison et al. 2003	Mitchellania krafti	Mitchellania krafti (Scott, 1962)	Canada	forest		7.3	85.5	6.4	2121675	EXACT	100	ACCEPTED	SPECIES	Animalia	Arthropoda	Entognatha	Collembola	Hypogastruridae	Mitchellania	Mitchellania krafti
17	Visual gut content analysis	mean	Addison et al. 2003	Pseudisotoma monochaeta	Pseudisotoma monochaeta (Kos, 1942)	Canada	forest		5.7	90	1.9	4538794	EXACT	99	SYNONYM	SPECIES	Animalia	Arthropoda	Entognatha	Collembola	Isotomidae	Isotoma	Isotoma monochaeta
18	Visual gut content analysis	mean	Addison et al. 2003	Allonychiurus sp. Flavescens	Allonychiurus flavescens Tullberg, 1871	Canada	forest		5.2	87.2	4.1	10631453	EDITED		ACCEPTED	SPECIES	Animalia	Arthropoda	Entognatha	Collembola	Onychiuridae	Allonychiurus	Allonychiurus flavescens
19	Visual gut content analysis	mean	Addison et al. 2003	Folsomia sp. ?nivalis	Folsomia Willem, 1902	Canada	forest		15	72	11.9	2120344	EXACT	85	ACCEPTED	GENUS	Animalia	Arthropoda	Entognatha	Collembola	Isotomidae	Folsomia
20	Visual gut content analysis	mean	Addison et al. 2003	Onychiurus sp.	Onychiurus Gervais, 1841	Canada	forest		17.3	60.9	19.3	5430487	EXACT	83	ACCEPTED	GENUS	Animalia	Arthropoda	Entognatha	Collembola	Onychiuridae	Onychiurus
21	Visual gut content analysis	mean	Addison et al. 2003	Tetracanthella pacifica	Tetracanthella pacifica Rusek & Marshall, 1977	Canada	forest		88.5	10	0	2119782	EXACT	100	ACCEPTED	SPECIES	Animalia	Arthropoda	Entognatha	Collembola	Isotomidae	Tetracanthella	Tetracanthella pacifica
22	Visual gut content analysis	mean	Addison et al. 2003	Hypogastrura sp. nr. Helena	Hypogastrura Bourlet, 1839	Canada	forest		10.1	84.3	4.1	2121434	EXACT	83	ACCEPTED	GENUS	Animalia	Arthropoda	Entognatha	Collembola	Hypogastruridae	Hypogastrura
23	Visual gut content analysis	mean	Addison et al. 2003	Mesaphorura pacifica	Mesaphorura pacifica Rusek, 1976	Canada	forest		10	76.4	8.8	2120528	EXACT	99	SYNONYM	SPECIES	Animalia	Arthropoda	Entognatha	Collembola	Tullbergiidae	Tullbergia	Tullbergia pacifica
24	Visual gut content analysis	mean	Addison et al. 2003	Protaphorura sp.	Protaphorura Absolon, 1901	Canada	forest		16.2	77.8	2.8	2120509	EXACT	85	ACCEPTED	GENUS	Animalia	Arthropoda	Entognatha	Collembola	Onychiuridae	Protaphorura
25	Visual gut content analysis	mean	Addison et al. 2003	Folsomia sp. Stella	Folsomia stella Christiansen & Tucker, 1977	Canada	forest		40	46.7	8.3	2120347	EDITED		ACCEPTED	SPECIES	Animalia	Arthropoda	Entognatha	Collembola	Isotomidae	Folsomia	Folsomia stella
26	Visual gut content analysis	mean	Addison et al. 2003	Pseudanurophorus binoculatus	Pseudanurophorus binoculatus (Kseneman, 1934)	Canada	forest		68	15	8	2120055	EXACT	100	ACCEPTED	SPECIES	Animalia	Arthropoda	Entognatha	Collembola	Isotomidae	Pseudanurophorus	Pseudanurophorus binoculatus
27	Visual gut content analysis	mean	Addison et al. 2003	Mitchellania vulgaris	Mitchellania vulgaris (Yosii, 1960)	Canada	forest		3.8	63.8	22.5	2121679	EXACT	100	ACCEPTED	SPECIES	Animalia	Arthropoda	Entognatha	Collembola	Hypogastruridae	Mitchellania	Mitchellania vulgaris
28	Visual gut content analysis	mean	Addison et al. 2003	Arrhopalites sp. ?diversus	Arrhopalites B√∂rner, 1906	Canada	forest		24	53.5	7	2122170	EXACT	85	ACCEPTED	GENUS	Animalia	Arthropoda	Entognatha	Collembola	Arrhopalitidae	Arrhopalites
29	Visual gut content analysis	mean	Chen et al. 1995	Parisotoma notabilis	Parisotoma notabilis (Sch√§ffer, 1896)	A1			19	41	45	2120418	EXACT	99	SYNONYM	SPECIES	Animalia	Arthropoda	Entognatha	Collembola	Isotomidae	Isotoma	Isotoma notabilis
30	Visual gut content analysis	mean	Bodvarsson 1970	Lepidocyrtus lanuginosus	Lepidocyrtus lanuginosus (Gmelin, 1790)	Sweden	forest			34.8		2120882	EXACT	100	ACCEPTED	SPECIES	Animalia	Arthropoda	Entognatha	Collembola	Entomobryidae	Lepidocyrtus	Lepidocyrtus lanuginosus
31	Visual gut content analysis	mean	Bodvarsson 1970	Protaphorura armata (Onychiurus armatus)	Protaphorura armata (Tullberg, 1869)	Sweden	forest			25		2120510	EDITED	99	SYNONYM	SPECIES	Animalia	Arthropoda	Entognatha	Collembola	Onychiuridae	Onychiurus	Onychiurus armatus
32	Visual gut content analysis	mean	Bodvarsson 1970	Folsomia quadrioculata	Folsomia quadrioculata (Tullberg, 1871)	Sweden	forest			21.8		2120372	EXACT	100	ACCEPTED	SPECIES	Animalia	Arthropoda	Entognatha	Collembola	Isotomidae	Folsomia	Folsomia quadrioculata
33	Visual gut content analysis	mean	Bodvarsson 1970	Isotomiella minor	Isotomiella minor (Schaeffer, 1896)	Sweden	forest			18		2120343	EXACT	100	ACCEPTED	SPECIES	Animalia	Arthropoda	Entognatha	Collembola	Isotomidae	Isotomiella	Isotomiella minor
34	Visual gut content analysis	mean	Bodvarsson 1970	Parisotoma notabilis (Isotoma notabilis)	Parisotoma notabilis (Sch√§ffer, 1896)	Sweden	forest			6.9		2120418	HIGHERRANK	99	SYNONYM	SPECIES	Animalia	Arthropoda	Entognatha	Collembola	Isotomidae	Isotoma	Isotoma notabilis
35	Visual gut content analysis	mean	Bodvarsson 1970	Mesaphorura krausbaueri	Mesaphorura krausbaueri Borner, 1901	Sweden	forest			10.5		2120539	EXACT	99	SYNONYM	SPECIES	Animalia	Arthropoda	Entognatha	Collembola	Tullbergiidae	Tullbergia	Tullbergia krausbaueri
36	Visual gut content analysis	mean	Bodvarsson 1970	Megalothorax minimus	Megalothorax minimus Willem, 1900	Sweden	forest			2.7		2122151	EXACT	100	ACCEPTED	SPECIES	Animalia	Arthropoda	Entognatha	Collembola	Neelidae	Megalothorax	Megalothorax minimus
51	Visual gut content analysis	mean	Gillet and Ponge 2005	Parisotoma notabilis	Parisotoma notabilis (Sch√§ffer, 1896)	France	forest		0	10	40	2120418	EXACT	99	SYNONYM	SPECIES	Animalia	Arthropoda	Entognatha	Collembola	Isotomidae	Isotoma	Isotoma notabilis
53	Visual gut content analysis	mean	Gillet and Ponge 2005	Sminthurinus aureus	Sminthurinus aureus (Lubbock, 1862)	France	forest		0	37	50	2122235	EXACT	100	ACCEPTED	SPECIES	Animalia	Arthropoda	Entognatha	Collembola	Katiannidae	Sminthurinus	Sminthurinus aureus
54	Visual gut content analysis	mean	Gillet and Ponge 2005	Megalothorax minimus	Megalothorax minimus Willem, 1900	France	forest		0	0	20	2122151	EXACT	100	ACCEPTED	SPECIES	Animalia	Arthropoda	Entognatha	Collembola	Neelidae	Megalothorax	Megalothorax minimus
56	Visual gut content analysis	mean	Gillet and Ponge 2003	Spheridia pumilis	Sphaeridia pumilis (Krausbauer, 1898)	France (in The Bois des Asturies in Auby , near to and downwind of a zinc smelter)	forest	near to and downwind of a zinc smelter	0	45	55	2120605	FUZZY	88	SYNONYM	SPECIES	Animalia	Arthropoda	Entognatha	Collembola	Sminthurididae	Sminthurides	Sminthurides pumilus
57	Visual gut content analysis	mean	Gillet and Ponge 2003	Parisotoma notabilis	Parisotoma notabilis (Sch√§ffer, 1896)	France (in The Bois des Asturies in Auby , near to and downwind of a zinc smelter)	forest	near to and downwind of a zinc smelter	0	20	80	2120418	EXACT	99	SYNONYM	SPECIES	Animalia	Arthropoda	Entognatha	Collembola	Isotomidae	Isotoma	Isotoma notabilis
58	Visual gut content analysis	mean	Gillet and Ponge 2003	Protaphorura armata	Protaphorura armata (Tullberg, 1869)	France (in The Bois des Asturies in Auby , near to and downwind of a zinc smelter)	forest	near to and downwind of a zinc smelter	40	15	45	2120510	EXACT	99	SYNONYM	SPECIES	Animalia	Arthropoda	Entognatha	Collembola	Onychiuridae	Onychiurus	Onychiurus armatus
59	Visual gut content analysis	mean	Gillet and Ponge 2003	Mesaphorura macrochaeta	Mesaphorura macrochaeta Rusek, 1976	France (in The Bois des Asturies in Auby , near to and downwind of a zinc smelter)	forest	near to and downwind of a zinc smelter	0	15	65	2120549	EXACT	99	SYNONYM	SPECIES	Animalia	Arthropoda	Entognatha	Collembola	Tullbergiidae	Tullbergia	Tullbergia macrochaeta
60	Visual gut content analysis	mean	Hagvar and Kjondal 1981	Entomobrya corticalis	Entomobrya corticalis (Nicolet, 1842)	Norway(Forests of Norway spruce and scots pine at the north of Oslo)	forest	Forests of Norway spruce and scots pine		80	20	4539597	EXACT	100	ACCEPTED	SPECIES	Animalia	Arthropoda	Entognatha	Collembola	Entomobryidae	Entomobrya	Entomobrya corticalis
62	Visual gut content analysis	mean	Hagvar and Kjondal 1981	Lepidocyrtus cyaneus	Lepidocyrtus cyaneus Tullberg, 1871	Norway(Forests of Norway spruce and scots pine at the north of Oslo)	forest	Forests of Norway spruce and scots pine		90	10	2120918	EXACT	100	ACCEPTED	SPECIES	Animalia	Arthropoda	Entognatha	Collembola	Entomobryidae	Lepidocyrtus	Lepidocyrtus cyaneus
66	Visual gut content analysis	mean	Hasegawa and Takeda 1995	Folsomia octoculata	Folsomia octoculata Handschin, 1925	Japan (natural forest of Japanese red pine mixed with Chamaecyparis obtusa Endle at Kamigamo Experimental Forest Station of Kyoto University)	forest	Natural forest of Japanese red pine mixed with Chamaecyparis obtusa	76.7	23.1		8735004	EXACT	100	ACCEPTED	SPECIES	Animalia	Arthropoda	Entognatha	Collembola	Isotomidae	Folsomia	Folsomia octoculata
67	Visual gut content analysis	mean	Hasegawa and Takeda 1995	Tomocerus varius	Tomocerus varius	Japan (natural forest of Japanese red pine mixed with Chamaecyparis obtusa Endle at Kamigamo Experimental Forest Station of Kyoto University)	forest	Natural forest of Japanese red pine mixed with Chamaecyparis obtusa	64.5	34.8		10550536	EXACT	100	ACCEPTED	SPECIES	Animalia	Arthropoda	Entognatha	Collembola	Tomoceridae	Tomocerus	Tomocerus varius
68	Visual gut content analysis	mean	Hasegawa and Takeda 1995	Allonychiurus flavescens (Onychiurus flavescens)	Allonychiurus flavescens Tullberg, 1871	Japan (natural forest of Japanese red pine mixed with Chamaecyparis obtusa Endle at Kamigamo Experimental Forest Station of Kyoto University)	forest	Natural forest of Japanese red pine mixed with Chamaecyparis obtusa	81.9	17.9		10631453	HIGHERRANK	99	ACCEPTED	SPECIES	Animalia	Arthropoda	Entognatha	Collembola	Onychiuridae	Allonychiurus	Allonychiurus flavescens
69	Visual gut content analysis	mean	Hasegawa and Takeda 1995	Lepidocyrtus lignorum	Lepidocyrtus lignorum (Fabricius, 1775)	Japan (natural forest of Japanese red pine mixed with Chamaecyparis obtusa Endle at Kamigamo Experimental Forest Station of Kyoto University)	forest	Natural forest of Japanese red pine mixed with Chamaecyparis obtusa	47.2	52.7		2120911	EXACT	100	ACCEPTED	SPECIES	Animalia	Arthropoda	Entognatha	Collembola	Entomobryidae	Lepidocyrtus	Lepidocyrtus lignorum
77	Visual gut content analysis	mean	Marshall 1978	Bourletiella hortensis	Bourletiella hortensis (Fitch, 1863)	A3			44.8	3		2120616	EXACT	100	ACCEPTED	SPECIES	Animalia	Arthropoda	Entognatha	Collembola	Bourletiellidae	Bourletiella	Bourletiella hortensis
81	Visual gut content analysis	mean	Ponge 2000	Lepidocyrtus lignoum	Lepidocyrtus lignorum (Fabricius, 1775)	Belgium_Ardennes	forest	beech forests in Belgian Ardennes	2.1	46.4	3.1	2120911	FUZZY	96	ACCEPTED	SPECIES	Animalia	Arthropoda	Entognatha	Collembola	Entomobryidae	Lepidocyrtus	Lepidocyrtus lignorum
82	Visual gut content analysis	mean	Ponge 2000	Isotomiella mior	Isotomiella minor (Schaeffer, 1896)	Belgium_Ardennes	forest	beech forests in Belgian Ardennes	1.8	3.6	94.1	2120343	EDITED	20	ACCEPTED	SPECIES	Animalia	Arthropoda	Entognatha	Collembola	Isotomidae	Isotomiella	Isotomiella minor
83	Visual gut content analysis	mean	Ponge 2000	Folsomia quadrioculata	Folsomia quadrioculata (Tullberg, 1871)	Belgium_Ardennes	forest	beech forests in Belgian Ardennes	0.9	17.1	80.6	2120372	EXACT	100	ACCEPTED	SPECIES	Animalia	Arthropoda	Entognatha	Collembola	Isotomidae	Folsomia	Folsomia quadrioculata
84	Visual gut content analysis	mean	Ponge 2000	Mesaphorura tenuisensillata	Mesaphorura tenuisensillata Rusek, 1974	Belgium_Ardennes	forest	beech forests in Belgian Ardennes	0.5	13.8	84.2	4538443	EXACT	100	ACCEPTED	SPECIES	Animalia	Arthropoda	Entognatha	Collembola	Tullbergiidae	Mesaphorura	Mesaphorura tenuisensillata
85	Visual gut content analysis	mean	Ponge 2000	Willemia aspinata	Willemia aspinata Stach, 1949	Belgium_Ardennes	forest	beech forests in Belgian Ardennes	0	100	0	2121821	EXACT	100	ACCEPTED	SPECIES	Animalia	Arthropoda	Entognatha	Collembola	Hypogastruridae	Willemia	Willemia aspinata
86	Visual gut content analysis	mean	Ponge 2000	Protaphorura eicchorni	Protaphorura eichhorni (Gisin, 1954)	Belgium_Ardennes	forest	beech forests in Belgian Ardennes	20.8	52	26.8	4537988	FUZZY	97	ACCEPTED	SPECIES	Animalia	Arthropoda	Entognatha	Collembola	Onychiuridae	Protaphorura	Protaphorura eichhorni
87	Visual gut content analysis	mean	Ponge 2000	Mesaphorura yosii	Mesaphorura yosii (Rusek, 1967)	Belgium_Ardennes	forest	beech forests in Belgian Ardennes	5.8	51	42.6	4538468	EXACT	99	SYNONYM	SPECIES	Animalia	Arthropoda	Entognatha	Collembola	Tullbergiidae	Tullbergia	Tullbergia yosii
88	Visual gut content analysis	mean	Ponge 2000	Mesaphorura macrochaeta	Mesaphorura macrochaeta Rusek, 1976	Belgium_Ardennes	forest	beech forests in Belgian Ardennes	7.4	35.9	56.7	2120549	EXACT	99	SYNONYM	SPECIES	Animalia	Arthropoda	Entognatha	Collembola	Tullbergiidae	Tullbergia	Tullbergia macrochaeta
89	Visual gut content analysis	mean	Ponge 2000	Mesaphorura jevanica	Mesaphorura jevanica Rusek, 1996	Belgium_Ardennes	forest	beech forests in Belgian Ardennes	3	25.2	71.9	4538457	EXACT	100	ACCEPTED	SPECIES	Animalia	Arthropoda	Entognatha	Collembola	Tullbergiidae	Mesaphorura	Mesaphorura jevanica
104	Visual gut content analysis	mean	Takeda 1972	Tomocerus ocreatus	Tomocerus ocreatus Denis, 1948	A4			75.8	24.2		9374328	EXACT	100	ACCEPTED	SPECIES	Animalia	Arthropoda	Entognatha	Collembola	Tomoceridae	Tomocerus	Tomocerus ocreatus
105	Visual gut content analysis	mean	Takeda 1972	Tomocerus kinoshitai	Tomocerus kinoshitai Yosii, 1954	A4			90.5	9.5		7732743	EXACT	100	ACCEPTED	SPECIES	Animalia	Arthropoda	Entognatha	Collembola	Tomoceridae	Tomocerus	Tomocerus kinoshitai
106	Visual gut content analysis	mean	Takeda and Ichimura 1983	Tomocerus varius	Tomocerus varius	A5			74.5	22.4		10550536	EXACT	100	ACCEPTED	SPECIES	Animalia	Arthropoda	Entognatha	Collembola	Tomoceridae	Tomocerus	Tomocerus varius
107	Visual gut content analysis	mean	Takeda and Ichimura 1983	Isotoma carpenteri	Isotoma carpenteri Boener, 1909	A5			80.9	17.3		5166913	EXACT	100	ACCEPTED	SPECIES	Animalia	Arthropoda	Entognatha	Collembola	Isotomidae	Isotoma	Isotoma carpenteri
108	Visual gut content analysis	mean	Takeda and Ichimura 1983	Folsomia octoculata	Folsomia octoculata Handschin, 1925	A5			86.3	11.9		8735004	EXACT	100	ACCEPTED	SPECIES	Animalia	Arthropoda	Entognatha	Collembola	Isotomidae	Folsomia	Folsomia octoculata
109	Visual gut content analysis	mean	Takeda and Ichimura 1983	Onychiurus decemsetosus	Onychiurus Gervais, 1841	A5			73.8	23		5430487	EDITED		ACCEPTED	GENUS	Animalia	Arthropoda	Entognatha	Collembola	Onychiuridae	Onychiurus
112	Visual gut content analysis	mean	Chen et al. 1996	Parisotoma notabilis	Parisotoma notabilis (Sch√§ffer, 1896)	USA _northernMichigan	forest	deciduous forests	10.5	42	48.5	2120418	EXACT	99	SYNONYM	SPECIES	Animalia	Arthropoda	Entognatha	Collembola	Isotomidae	Isotoma	Isotoma notabilis
113	Visual gut content analysis	mean	Chen et al. 1996	Sminthurinus henshawi	Sminthurinus henshawi (Folsom, 1896)	USA _northernMichigan	forest	deciduous forests	15	52	30	2122212	EXACT	100	ACCEPTED	SPECIES	Animalia	Arthropoda	Entognatha	Collembola	Katiannidae	Sminthurinus	Sminthurinus henshawi
114	Visual gut content analysis	mean	Chen et al. 1996	Orchesella hexfasciata	Orchesella hexfasciata Harvey, 1951	USA _northernMichigan	forest	deciduous forests	22.5	37	25.5	2120971	EXACT	100	ACCEPTED	SPECIES	Animalia	Arthropoda	Entognatha	Collembola	Entomobryidae	Orchesella	Orchesella hexfasciata
118	Visual gut content analysis	mean	Hagvar and Pedersen 2015	Bourletiella hortensis	Bourletiella hortensis (Fitch, 1863)	Norway_centralSouth	scrub	mosses on a glacier		25	15	2120616	EXACT	100	ACCEPTED	SPECIES	Animalia	Arthropoda	Entognatha	Collembola	Bourletiellidae	Bourletiella	Bourletiella hortensis
119	Visual gut content analysis	mean	Hagvar and Pedersen 2015	Agrenia bidenticulata	Agrenia bidenticulata (Tullberg, 1876)	Norway_centralSouth	scrub	mosses on a glacier		0		4538782	EXACT	100	ACCEPTED	SPECIES	Animalia	Arthropoda	Entognatha	Collembola	Isotomidae	Agrenia	Agrenia bidenticulata
120	Visual gut content analysis	mean	Hagvar and Pedersen 2015	Desoria olivacea	Desoria olivacea (Tullberg, 1871)	Norway_centralSouth	scrub	mosses on a glacier		0		8053958	EXACT	100	ACCEPTED	SPECIES	Animalia	Arthropoda	Entognatha	Collembola	Isotomidae	Desoria	Desoria olivacea
124	Visual gut content analysis	mean	McMillan and Healey 1971	Supraphorura furcifera (Onychiurus furcifer)	Supraphorura furcifera (B√∂rner, 1901)	UK_Kent	forest	Blean wood antional nature reserve, Kent, nest of formica rufa	81.3	12.7	2.5	4538000	HIGHERRANK	99	SYNONYM	SPECIES	Animalia	Arthropoda	Entognatha	Collembola	Onychiuridae	Supraphorura	Supraphorura furcifer
125	Visual gut content analysis	mean	McMillan and Healey 1971	Onychiurus armatus	Onychiurus armatus (Tullberg, 1869)	UK_Kent	forest	Blean wood antional nature reserve, Kent, nest of formica rufa	81.3	18.2	0.5	5167014	EXACT	99	ACCEPTED	SPECIES	Animalia	Arthropoda	Entognatha	Collembola	Onychiuridae	Onychiurus	Onychiurus armatus
126	Visual gut content analysis	mean	McMillan and Healey 1971	Onychiurus variabilis	Onychiurus variabilis Stach, 1954	UK_Kent	forest	Blean wood antional nature reserve, Kent, nest of formica rufa	70	27.2	1.5	8867187	EXACT	100	ACCEPTED	SPECIES	Animalia	Arthropoda	Entognatha	Collembola	Onychiuridae	Onychiurus	Onychiurus variabilis
127	Visual gut content analysis	mean	McMillan and Healey 1971	Paratullbergia callipygos	Paratullbergia callipygos (B√∂rner, 1902)	UK_Kent	forest	Blean wood antional nature reserve, Kent, nest of formica rufa	93.9	5.9	0.5	4538516	EXACT	99	SYNONYM	SPECIES	Animalia	Arthropoda	Entognatha	Collembola	Tullbergiidae	Tullbergia	Tullbergia callipygos
128	Visual gut content analysis	mean	McMillan and Healey 1971	Lepidocyrtus lignorum	Lepidocyrtus lignorum (Fabricius, 1775)	UK_Kent	compost	compost oak and grass	27.2	72.7	1	2120911	EXACT	100	ACCEPTED	SPECIES	Animalia	Arthropoda	Entognatha	Collembola	Entomobryidae	Lepidocyrtus	Lepidocyrtus lignorum
129	Visual gut content analysis	mean	McMillan and Healey 1971	Tomocerus minor	Tomocerus minor (Lubbock, 1862)	UK_Kent	forest	beech litter	68.9	31.2	0.3	2121891	EXACT	100	ACCEPTED	SPECIES	Animalia	Arthropoda	Entognatha	Collembola	Tomoceridae	Tomocerus	Tomocerus minor
130	Visual gut content analysis	mean	McMillan and Healey 1971	Tomocerus flavescens	Tomocerus flavescens Tullberg, 1871	UK_Kent	forest	beech litter	52.6	47.6	0.3	2121903	EXACT	100	ACCEPTED	SPECIES	Animalia	Arthropoda	Entognatha	Collembola	Tomoceridae	Tomocerus	Tomocerus flavescens
