## Supplementary material for "Multidimensional trophic niche revealed by complementary approaches: gut content, digestive enzymes, fatty acids and stable isotopes in soil fauna": Table S2

SampleId	Method	DataType	Reference	SpeciesOriginal	TaxonGbif	Site	Ecosystem	Trehalase	Trehalase_sd	Trehalase_n	Cellulase	Cellulase_sd	Cellulase_n	Chitinase	Chitinase_sd	Chitinase_n	gbifID	matchType	confidence	status	rank	kingdomGbif	phylumGbif	classGbif	orderGbif	familyGbif	genusGbif	speciesGbif
1	Gut enzyme analysis	mean	Berg et al. 2004	Allacma fusca	Allacma fusca (Linnaeus, 1758)	Amsterdam	grassland	1.74	0.68	4	0.97	0.47	4	499	146.5	5	4537246	EXACT	100	ACCEPTED	SPECIES	Animalia	Arthropoda	Entognatha	Collembola	Sminthuridae	Allacma	Allacma fusca
2	Gut enzyme analysis	mean	Berg et al. 2004	Brachystomella parvula	Brachystomella parvula (Schaeffer, 1896)	Veenkampen_g	grassland							11.8	0	1	2121936	EXACT	100	ACCEPTED	SPECIES	Animalia	Arthropoda	Entognatha	Collembola	Brachystomellidae	Brachystomella	Brachystomella parvula
3	Gut enzyme analysis	mean	Berg et al. 2004	Ceratophysella denticulata	Ceratophysella denticulata (Bagnall, 1941)	Veenkampen_g	grassland							0	0	1	2121271	EXACT	100	ACCEPTED	SPECIES	Animalia	Arthropoda	Entognatha	Collembola	Hypogastruridae	Ceratophysella	Ceratophysella denticulata
4	Gut enzyme analysis	mean	Berg et al. 2004	Ceratophysella denticulata	Ceratophysella denticulata (Bagnall, 1941)	Veenkampen_a	grassland				0.05	0.06	2				2121271	EXACT	100	ACCEPTED	SPECIES	Animalia	Arthropoda	Entognatha	Collembola	Hypogastruridae	Ceratophysella	Ceratophysella denticulata
5	Gut enzyme analysis	mean	Berg et al. 2004	Ceratophysella denticulata	Ceratophysella denticulata (Bagnall, 1941)	Naardermeer	grassland	0.12	0.17	2				10.3	16.6	4	2121271	EXACT	100	ACCEPTED	SPECIES	Animalia	Arthropoda	Entognatha	Collembola	Hypogastruridae	Ceratophysella	Ceratophysella denticulata
6	Gut enzyme analysis	mean	Berg et al. 2004	Folsomia quadrioculata	Folsomia quadrioculata (Tullberg, 1871)	Veenkampen_g	grassland	1.76	1.36	4	0.17	0.35	4	0	0	6	2120372	EXACT	100	ACCEPTED	SPECIES	Animalia	Arthropoda	Entognatha	Collembola	Isotomidae	Folsomia	Folsomia quadrioculata
7	Gut enzyme analysis	mean	Berg et al. 2004	Folsomia quadrioculata	Folsomia quadrioculata (Tullberg, 1871)	Taarlo	grassland							25.7	28.7	2	2120372	EXACT	100	ACCEPTED	SPECIES	Animalia	Arthropoda	Entognatha	Collembola	Isotomidae	Folsomia	Folsomia quadrioculata
8	Gut enzyme analysis	mean	Berg et al. 2004	Isotoma viridis	Isotoma viridis Bourlet, 1839	Veenkampen_g	grassland	4.64	5.32	2	0.13	0.26	4	13.5	12.2	5	5166886	EXACT	99	ACCEPTED	SPECIES	Animalia	Arthropoda	Entognatha	Collembola	Isotomidae	Isotoma	Isotoma viridis
9	Gut enzyme analysis	mean	Berg et al. 2004	Isotoma viridis	Isotoma viridis Bourlet, 1839	Veenkampen_a	grassland	6.83	0.42	2				0	0	1	5166886	EXACT	99	ACCEPTED	SPECIES	Animalia	Arthropoda	Entognatha	Collembola	Isotomidae	Isotoma	Isotoma viridis
10	Gut enzyme analysis	mean	Berg et al. 2004	Isotoma viridis	Isotoma viridis Bourlet, 1839	Naardermeer	grassland	15.3	8.55	3	0.89	0.22	3	9.58	9.84	3	5166886	EXACT	99	ACCEPTED	SPECIES	Animalia	Arthropoda	Entognatha	Collembola	Isotomidae	Isotoma	Isotoma viridis
11	Gut enzyme analysis	mean	Berg et al. 2004	Isotomurus prasinus	Isotomurus prasinus	Veenkampen_g	grassland	1.06	0	1	0.9	0.96	4	4.21	2.65	5	4539033	EXACT	99	SYNONYM	SPECIES	Animalia	Arthropoda	Entognatha	Collembola	Isotomidae	Isotomurus	Isotomurus graminis
12	Gut enzyme analysis	mean	Berg et al. 2004	Isotomurus prasinus	Isotomurus prasinus	Veenkampen_a	grassland	2.25	0.094	3	0.91	0.46	2	16.2	0	1	4539033	EXACT	99	SYNONYM	SPECIES	Animalia	Arthropoda	Entognatha	Collembola	Isotomidae	Isotomurus	Isotomurus graminis
13	Gut enzyme analysis	mean	Berg et al. 2004	Isotomurus prasinus	Isotomurus prasinus	Naardermeer	grassland	5.64	0	1	1.64	0	1	0	0	1	4539033	EXACT	99	SYNONYM	SPECIES	Animalia	Arthropoda	Entognatha	Collembola	Isotomidae	Isotomurus	Isotomurus graminis
14	Gut enzyme analysis	mean	Berg et al. 2004	Lepidocyrtus cyaneus	Lepidocyrtus cyaneus Tullberg, 1871	Veenkampen_g	grassland	6.65	1.49	4	0	0	4	8.98	1.42	4	2120918	EXACT	100	ACCEPTED	SPECIES	Animalia	Arthropoda	Entognatha	Collembola	Entomobryidae	Lepidocyrtus	Lepidocyrtus cyaneus
15	Gut enzyme analysis	mean	Berg et al. 2004	Lepidocyrtus cyaneus	Lepidocyrtus cyaneus Tullberg, 1871	Veenkampen_a	grassland							12.1	7.17	2	2120918	EXACT	100	ACCEPTED	SPECIES	Animalia	Arthropoda	Entognatha	Collembola	Entomobryidae	Lepidocyrtus	Lepidocyrtus cyaneus
16	Gut enzyme analysis	mean	Berg et al. 2004	Lepidocyrtus lignorum	Lepidocyrtus lignorum (Fabricius, 1775)	Veenkampen_g	grassland	2.72	2.1	3	0	0	3	1.41	1.19	5	2120911	EXACT	100	ACCEPTED	SPECIES	Animalia	Arthropoda	Entognatha	Collembola	Entomobryidae	Lepidocyrtus	Lepidocyrtus lignorum
17	Gut enzyme analysis	mean	Berg et al. 2004	Lepidocyrtus lignorum	Lepidocyrtus lignorum (Fabricius, 1775)	Veenkampen_a	grassland	4.09	0	1	0	0	1	1.59	0	1	2120911	EXACT	100	ACCEPTED	SPECIES	Animalia	Arthropoda	Entognatha	Collembola	Entomobryidae	Lepidocyrtus	Lepidocyrtus lignorum
18	Gut enzyme analysis	mean	Berg et al. 2004	Lepidocyrtus lignorum	Lepidocyrtus lignorum (Fabricius, 1775)	Naardermeer	grassland	10.2	1.19	2	1.95	2.06	2	0	0	2	2120911	EXACT	100	ACCEPTED	SPECIES	Animalia	Arthropoda	Entognatha	Collembola	Entomobryidae	Lepidocyrtus	Lepidocyrtus lignorum
19	Gut enzyme analysis	mean	Berg et al. 2004	Neanura muscorum	Neanura muscorum (Templeton, 1835)	Veenkampen_g	grassland	0	0	1	0	0	1	0	0	1	2122079	EXACT	100	ACCEPTED	SPECIES	Animalia	Arthropoda	Entognatha	Collembola	Neanuridae	Neanura	Neanura muscorum
20	Gut enzyme analysis	mean	Berg et al. 2004	Neanura muscorum	Neanura muscorum (Templeton, 1835)	Veenkampen_a	grassland							0	0	1	2122079	EXACT	100	ACCEPTED	SPECIES	Animalia	Arthropoda	Entognatha	Collembola	Neanuridae	Neanura	Neanura muscorum
21	Gut enzyme analysis	mean	Berg et al. 2004	Orchesella quinquefasciata	Orchesella quinquefasciata (Bourlet, 1842)	Veenkampen_g	grassland	7.92	0.62	2	0.49	0.59	2	29.1	25.5	3	4539682	EXACT	100	ACCEPTED	SPECIES	Animalia	Arthropoda	Entognatha	Collembola	Entomobryidae	Orchesella	Orchesella quinquefasciata
22	Gut enzyme analysis	mean	Berg et al. 2004	Parisotoma notabilis	Parisotoma notabilis (Sch?§ffer, 1896)	Veenkampen_g	grassland	0.25	0.44	3	0	0	4	9.03	0	1	2120418	EXACT	99	SYNONYM	SPECIES	Animalia	Arthropoda	Entognatha	Collembola	Isotomidae	Isotoma	Isotoma notabilis
23	Gut enzyme analysis	mean	Berg et al. 2004	Parisotoma notabilis	Parisotoma notabilis (Sch?§ffer, 1896)	Veenkampen_a	grassland	4.33	0	1				5.94	4.27	4	2120418	EXACT	99	SYNONYM	SPECIES	Animalia	Arthropoda	Entognatha	Collembola	Isotomidae	Isotoma	Isotoma notabilis
24	Gut enzyme analysis	mean	Berg et al. 2004	Parisotoma notabilis	Parisotoma notabilis (Sch?§ffer, 1896)	Taarlo	grassland							4.96	0	1	2120418	EXACT	99	SYNONYM	SPECIES	Animalia	Arthropoda	Entognatha	Collembola	Isotomidae	Isotoma	Isotoma notabilis
25	Gut enzyme analysis	mean	Berg et al. 2004	Podura aquatica	Podura aquatica Linnaeus, 1758	Veenkampen_g	grassland	11.6	0.48	4	2.17	0.5	4	51.4	33.2	6	2122146	EXACT	100	ACCEPTED	SPECIES	Animalia	Arthropoda	Entognatha	Collembola	Poduridae	Podura	Podura aquatica
26	Gut enzyme analysis	mean	Berg et al. 2004	Protaphorura boedvarssoni	Protaphorura boedvarssoni Pomorski, 1993	Veenkampen_g	grassland	5.43	5.68	3				2.85	0	1	4537929	EXACT	100	ACCEPTED	SPECIES	Animalia	Arthropoda	Entognatha	Collembola	Onychiuridae	Protaphorura	Protaphorura boedvarssoni
27	Gut enzyme analysis	mean	Berg et al. 2004	Protaphorura boedvarssoni	Protaphorura boedvarssoni Pomorski, 1993	Veenkampen_a	grassland	0	0	1	0	0	4	5.23	4.01	5	4537929	EXACT	100	ACCEPTED	SPECIES	Animalia	Arthropoda	Entognatha	Collembola	Onychiuridae	Protaphorura	Protaphorura boedvarssoni
28	Gut enzyme analysis	mean	Berg et al. 2004	Pseudosinella alba	Pseudosinella alba (Packard, 1873)	Taarlo	grassland	46.6	0	1	1.08	0	1				2120938	EXACT	100	ACCEPTED	SPECIES	Animalia	Arthropoda	Entognatha	Collembola	Entomobryidae	Pseudosinella	Pseudosinella alba
29	Gut enzyme analysis	mean	Berg et al. 2004	Seira domestica	Seira domestica (Nicolet, 1842)	Amsterdam	grassland	0	0	4	0.67	0.34	4	194.1	104	6	2120997	EXACT	100	ACCEPTED	SPECIES	Animalia	Arthropoda	Entognatha	Collembola	Entomobryidae	Seira	Seira domestica
30	Gut enzyme analysis	mean	Berg et al. 2004	Sminthurinus aureus	Sminthurinus aureus (Lubbock, 1862)	Veenkampen_g	grassland	0	0	1				0	0	1	2122235	EXACT	100	ACCEPTED	SPECIES	Animalia	Arthropoda	Entognatha	Collembola	Katiannidae	Sminthurinus	Sminthurinus aureus
31	Gut enzyme analysis	mean	Berg et al. 2004	Sminthurinus malmgreni	Sminthurinus B??rner, 1901	Veenkampen_g	grassland	0	0	1	1.21	0	1				2122202	HIGHERRANK	96	ACCEPTED	GENUS	Animalia	Arthropoda	Entognatha	Collembola	Katiannidae	Sminthurinus
32	Gut enzyme analysis	mean	Berg et al. 2004	Sminthurus viridis	Sminthurus viridis (Linnaeus, 1758)	Veenkampen_g	grassland				0	0	1				5167064	EXACT	100	ACCEPTED	SPECIES	Animalia	Arthropoda	Entognatha	Collembola	Sminthuridae	Sminthurus	Sminthurus viridis
33	Gut enzyme analysis	mean	Berg et al. 2004	Sminthurus viridis	Sminthurus viridis (Linnaeus, 1758)	Veenkampen_a	grassland	3.82	0	1							5167064	EXACT	100	ACCEPTED	SPECIES	Animalia	Arthropoda	Entognatha	Collembola	Sminthuridae	Sminthurus	Sminthurus viridis
34	Gut enzyme analysis	mean	Berg et al. 2004	Sminthurus viridis	Sminthurus viridis (Linnaeus, 1758)	Naardermeer	grassland							41.4	0	1	5167064	EXACT	100	ACCEPTED	SPECIES	Animalia	Arthropoda	Entognatha	Collembola	Sminthuridae	Sminthurus	Sminthurus viridis
35	Gut enzyme analysis	mean	Berg et al. 2004	Sphaeridia pumilis	Sphaeridia pumilis (Krausbauer, 1898)	Veenkampen_g	grassland	0	0	1				9.89	0	1	2120605	EXACT	99	SYNONYM	SPECIES	Animalia	Arthropoda	Entognatha	Collembola	Sminthurididae	Sminthurides	Sminthurides pumilus
36	Gut enzyme analysis	mean	Berg et al. 2004	Tomocerus minor	Tomocerus minor (Lubbock, 1862)	Naardermeer	grassland	0.02	0.039	4	5.37	2.82	4	28.8	20.4	6	2121891	EXACT	100	ACCEPTED	SPECIES	Animalia	Arthropoda	Entognatha	Collembola	Tomoceridae	Tomocerus	Tomocerus minor
37	Gut enzyme analysis	mean	Parimuchova et al. 2018	Ceratophysella denticulata	Ceratophysella denticulata (Bagnall, 1941)	Cave_Slovakia	unvegetated	1.18	1.19	5	1.44	0.63	5	0.21	0.14	6	2121271	EXACT	100	ACCEPTED	SPECIES	Animalia	Arthropoda	Entognatha	Collembola	Hypogastruridae	Ceratophysella	Ceratophysella denticulata
38	Gut enzyme analysis	mean	Parimuchova et al. 2018	Folsomia candida	Folsomia candida Willem, 1902	Cave_Slovakia	unvegetated	0.72	0.55	5	0.24	0.41	2	0.05	0.02	4	2120383	EXACT	100	ACCEPTED	SPECIES	Animalia	Arthropoda	Entognatha	Collembola	Isotomidae	Folsomia	Folsomia candida
39	Gut enzyme analysis	mean	Parimuchova et al. 2018	Heteromurus nitidus	Heteromurus nitidus (Templeton, 1835)	Cave_Slovakia	unvegetated	3.15	1.36	5	0.88	0.62	6	0.14	0.06	6	2121008	EXACT	100	ACCEPTED	SPECIES	Animalia	Arthropoda	Entognatha	Collembola	Entomobryidae	Heteromurus	Heteromurus nitidus
40	Gut enzyme analysis	mean	Parimuchova et al. 2018	Hypogastrura aequepilosa	Hypogastrura aequipilosa (Stach, 1949)	Cave_Slovakia	unvegetated	2.01	1.46	5	0.59	0.48	3	0.43	0.32	4	2121434	EXACT	95	ACCEPTED	SPECIES	Animalia	Arthropoda	Entognatha	Collembola	Hypogastruridae	Hypogastrura	Hypogastrura aequepilosa
41	Gut enzyme analysis	mean	Parimuchova et al. 2018	Orthonichiurus rectopapillatus	Orthonychiurus rectopapillatus (Stach, 1933)	Cave_Romania	unvegetated	3.43	4.97	5	1.17	0.45	5	0.58	0.36	6	2120516	EDITED		ACCEPTED	SPECIES	Animalia	Arthropoda	Entognatha	Collembola	Onychiuridae	Orthonychiurus	Orthonychiurus rectopapillatus
42	Gut enzyme analysis	mean	Parimuchova et al. 2018	Pseudacherontides spelaeus	Pseudacherontides spelaeus (Ionesco, 1922)	Cave_Romania	unvegetated	4.66	7.87	4	0.23	0.21	3	0.42	0.84	4	2121704	FUZZY	88	ACCEPTED	SPECIES	Animalia	Arthropoda	Entognatha	Collembola	Hypogastruridae	Pseudacherontides	Pseudacherontides spelaeus
43	Gut enzyme analysis	mean	Parimuchova et al. 2018	Megaphorura arctica	Megaphorura arctica (Tullberg 1876)	Bird cliffs_Svalbard	moss	3.71	1.98	5	1.41	0.31	5	0.09	0.06	5	4538002	FUZZY	88	ACCEPTED	SPECIES	Animalia	Arthropoda	Entognatha	Collembola	Onychiuridae	Megaphorura	Megaphorura arctica
44	Gut enzyme analysis	mean	Parimuchova et al. 2018	Protaphorura janosik	Protaphorura janosik Weiner 1977	Pod Spisskou cave_Slovakia	unvegetated	4.12	1.18	4	0.99	0.21	3	0.27	0.2	4	4537930	FUZZY	88	ACCEPTED	SPECIES	Animalia	Arthropoda	Entognatha	Collembola	Onychiuridae	Protaphorura	Protaphorura janosik
45	Gut enzyme analysis	mean	Parimuchova et al. 2018	Protaphorura janosik	Protaphorura janosik Weiner 1977	Duca cave_Slovakia	unvegetated	4.22	0.71	5	0.81	0.18	5	0.32	0.05	5	4537930	FUZZY	88	ACCEPTED	SPECIES	Animalia	Arthropoda	Entognatha	Collembola	Onychiuridae	Protaphorura	Protaphorura janosik
